# Metagenomic Insights into the Spatio-temporal Variation of Metal and Antibiotic Resistance Genes in Lake Erie

**DOI:** 10.1101/2024.10.02.616392

**Authors:** Saahith Reddy, E. Anders Kiledal

**Author notes:** **Address Correspondence to:** Anders Kiledal1, 100 North University Avenue Ann Arbor, MI 48109-1005.

## Abstract

Antibiotic resistance and metal toxicity in freshwater bodies have human health impacts and carry economic implications worldwide. The presence of metal and antibiotic resistance genes within microbial communities can be informative about both issues. The Laurentian Great Lakes contain nearly 20% of the world’s supply of freshwater; however, it is unclear how these genes are changing over time in this system. In this study, we characterized these genes in nearly two hundred metagenomes collected from multiple sites in western Lake Erie at a five-year time interval: 2014-2019. 11 metal resistance genes (MRGs) and nine antibiotic resistance genes (ARGs) were characterized and demonstrated significant changes in diversity and spatial distribution. Increased abundance was observed for genes like *aac(3)* and *TEM-1B* conferring resistance to aminoglycoside (gentamicin) and β-lactam antibiotics, respectively. MRGs associated with mercury, lead, and arsenic also increased in abundance over the five years. Collectively, our data point to a notable increase in both ARGs and MRGs in Lake Erie over five years, with a specific and significant increase in the abundance of genes conferring resistance to aminoglycoside and β-lactam antibiotic resistance and mercury contamination. Future integrated and systematic freshwater microbiome and public health investigations are needed to assess the potential impact on humans and environmental health from increasing microbial antibiotic and metal resistance in large freshwater reservoirs like the Great Lakes.

**IMPORTANCE:** Antibiotic and metal resistance genes (ARGs and MRGs) in microbial communities of the Laurentian Great Lakes have significant human and environmental health implications. However, an assessment of the Great Lakes’ microbiome for ARGs and MRGs is lacking. The abundance of 11 MRGs and 9 ARGs was characterized between 2014 and 2019 and showed significant abundance differences. Specifically, we observed an increase in genes conferring resistance to aminoglycoside (gentamicin) and β-lactam antibiotics (amongst the most commonly utilized antibiotics in humans), such as *aac(3)* and *TEM-1B,* respectively. MRGs conferring resistance to mercury, lead, and arsenic also increased in abundance, with the largest increase observed for mercury resistance genes such as *MerA, MerP,* and *MerT*. Collectively, these findings point to a concerning increased abundance of both ARGs and MRGs in Lake Erie. Further studies to assess the causes for the increase and the direct impact on human and environmental health are needed.
