## Supplemental Table 2 for "Metagenomic Insights into the Spatio-temporal Variation of Metal and Antibiotic Resistance Genes in Lake Erie"

gene_id	gene	tax_id	species	lineage	type_long	type_short	type_name
NZ_JALKHE010000002.1:c5294936-5294658	MerP	485880	Pseudomonas kurunegalensis	Bacteria; Pseudomonadota; Gammaproteobacteria; Pseudomonadales; Pseudomonadaceae; Pseudomonas	Metal Resistance Gene	MRG	Mercury
NZ_CAJNBA010000013.1:33598-33873	MerP	1324617	Paraburkholderia aspalathi	Bacteria; Pseudomonadota; Betaproteobacteria; Burkholderiales; Burkholderiaceae; Paraburkholderia	Metal Resistance Gene	MRG	Mercury
NZ_CP045571.1:77356-77652	MerP	637390	Acidithiobacillus thiooxidans	Bacteria; Pseudomonadota; Acidithiobacillia; Acidithiobacillales; Acidithiobacillaceae; Acidithiobacillus	Metal Resistance Gene	MRG	Mercury
NZ_AP025193.1:2793982-2794257	MerP	363952	Comamonas thiooxydans	Bacteria; Pseudomonadota; Betaproteobacteria; Burkholderiales; Comamonadaceae; Comamonas	Metal Resistance Gene	MRG	Mercury
NZ_CP018321.1:c2269287-2269012	MerP	28108	Alteromonas macleodii	Bacteria; Pseudomonadota; Gammaproteobacteria; Alteromonadales; Alteromonadaceae; Alteromonas/Salinimonas group; Alteromonas	Metal Resistance Gene	MRG	Mercury
NC_017067.1:c1999376-1999074	MerP	1163748	Marinobacter nauticus	Bacteria; Pseudomonadota; Gammaproteobacteria; Pseudomonadales; Marinobacteraceae; Marinobacter	Metal Resistance Gene	MRG	Mercury
NZ_LR134302.1:3712659-3712946	MerP	217203	Achromobacter spanius	Bacteria; Pseudomonadota; Betaproteobacteria; Burkholderiales; Alcaligenaceae; Achromobacter	Metal Resistance Gene	MRG	Mercury
NZ_CP079717.1:c164608-164333	MerP	332186	Shewanella xiamenensis	Bacteria; Pseudomonadota; Gammaproteobacteria; Alteromonadales; Shewanellaceae; Shewanella	Metal Resistance Gene	MRG	Mercury
NC_010002.1:c518566-518288	MerP	398578	Delftia acidovorans	Bacteria; Pseudomonadota; Betaproteobacteria; Burkholderiales; Comamonadaceae; Delftia	Metal Resistance Gene	MRG	Mercury
NZ_VEKZ01000033.1:c34688-34341	MerP	254758	Siminovitchia fortis	Bacteria; Bacillota; Bacilli; Bacillales; Bacillaceae; Siminovitchia	Metal Resistance Gene	MRG	Mercury
NC_012028.1:c108732-107278	MerA	416348	Halorubrum lacusprofundi	Archaea; Euryarchaeota; Stenosarchaea group; Halobacteria; Haloferacales; Halorubraceae; Halorubrum	Metal Resistance Gene	MRG	Mercury
NC_002578.1:c1392161-1390752	MerA	273075	Thermoplasma acidophilum	Archaea; Candidatus Thermoplasmatota; Thermoplasmata; Thermoplasmatales; Thermoplasmataceae; Thermoplasma	Metal Resistance Gene	MRG	Mercury
NC_021592.1:c1893385-1892003	MerA	333146	Ferroplasma acidarmanus	Archaea; Candidatus Thermoplasmatota; Thermoplasmata; Thermoplasmatales; Ferroplasmaceae; Ferroplasma	Metal Resistance Gene	MRG	Mercury
NC_021058.1:c2300526-2299165	MerA	1241935	Sulfolobus islandicus	Archaea; Thermoproteota; Thermoprotei; Sulfolobales; Sulfolobaceae; Sulfolobus	Metal Resistance Gene	MRG	Mercury
NC_017464.1:2235263-2236906	MerA	945713	Ignavibacterium album	Bacteria; Ignavibacteriota; Ignavibacteria; Ignavibacteriales; Ignavibacteriaceae; Ignavibacterium	Metal Resistance Gene	MRG	Mercury
NZ_CP010820.1:c270843-269203	MerA	28031	Lysinibacillus fusiformis	Bacteria; Bacillota; Bacilli; Bacillales; Bacillaceae; Lysinibacillus	Metal Resistance Gene	MRG	Mercury
NC_020247.1:c1468425-1467061	MerA	1028567	Sulfolobus acidocaldarius	Archaea; Thermoproteota; Thermoprotei; Sulfolobales; Sulfolobaceae; Sulfolobus	Metal Resistance Gene	MRG	Mercury
NC_006394.1:118991-120445	MerA	272569	Haloarcula marismortui	Archaea; Euryarchaeota; Stenosarchaea group; Halobacteria; Halobacteriales; Haloarculaceae; Haloarcula	Metal Resistance Gene	MRG	Mercury
NZ_AP019770.1:c1285336-1283990	MerA	43687	Metallosphaera sedula	Archaea; Thermoproteota; Thermoprotei; Sulfolobales; Sulfolobaceae; Metallosphaera	Metal Resistance Gene	MRG	Mercury
NZ_CP035288.1:111738-112388	MerB	1282	Staphylococcus epidermidis	Bacteria; Bacillota; Bacilli; Bacillales; Staphylococcaceae; Staphylococcus	Metal Resistance Gene	MRG	Mercury
NZ_CP091855.1:c3089498-3088848	MerB	89053	Gordonia amicalis	Bacteria; Actinomycetota; Actinomycetes; Mycobacteriales; Gordoniaceae; Gordonia	Metal Resistance Gene	MRG	Mercury
NZ_CP079717.1:c2375-1737	MerB	332186	Shewanella xiamenensis	Bacteria; Pseudomonadota; Gammaproteobacteria; Alteromonadales; Shewanellaceae; Shewanella	Metal Resistance Gene	MRG	Mercury
NZ_CP074376.1:c1920882-1920241	MerB	1795	Mycolicibacterium neoaurum	Bacteria; Actinomycetota; Actinomycetes; Mycobacteriales; Mycobacteriaceae; Mycolicibacterium	Metal Resistance Gene	MRG	Mercury
NZ_CP044212.1:131179-131820	MerB	1830	Rhodococcus ruber	Bacteria; Actinomycetota; Actinomycetes; Mycobacteriales; Nocardiaceae; Rhodococcus	Metal Resistance Gene	MRG	Mercury
NZ_LT629706.1:c3806184-3805546	MerB	200451	Pseudomonas poae	Bacteria; Pseudomonadota; Gammaproteobacteria; Pseudomonadales; Pseudomonadaceae; Pseudomonas	Metal Resistance Gene	MRG	Mercury
NZ_CP065682.1:c3409849-3409181	MerB	33889	Brevibacterium casei	Bacteria; Actinomycetota; Actinomycetes; Micrococcales; Brevibacteriaceae; Brevibacterium	Metal Resistance Gene	MRG	Mercury
NZ_AP018360.1:c449349-448693	MerB	488447	Burkholderia contaminans	Bacteria; Pseudomonadota; Betaproteobacteria; Burkholderiales; Burkholderiaceae; Burkholderia; Burkholderia cepacia complex	Metal Resistance Gene	MRG	Mercury
NZ_CP082331.1:2210881-2211543	MerB	1270	Micrococcus luteus	Bacteria; Actinomycetota; Actinomycetes; Micrococcales; Micrococcaceae; Micrococcus	Metal Resistance Gene	MRG	Mercury
NZ_CP010025.1:c426939-426283	MerB	134537	Paraburkholderia fungorum	Bacteria; Pseudomonadota; Betaproteobacteria; Burkholderiales; Burkholderiaceae; Paraburkholderia	Metal Resistance Gene	MRG	Mercury
NZ_LSFR01000004.1:278889-279551	MerB	57704	Tsukamurella tyrosinosolvens	Bacteria; Actinomycetota; Actinomycetes; Mycobacteriales; Tsukamurellaceae; Tsukamurella	Metal Resistance Gene	MRG	Mercury
NZ_BJOG01000011.1:60120-60779	MerB	82380	Microbacterium oxydans	Bacteria; Actinomycetota; Actinomycetes; Micrococcales; Microbacteriaceae; Microbacterium	Metal Resistance Gene	MRG	Mercury
NZ_CP072388.1:9436-10110	MerB	1710	Cellulosimicrobium cellulans	Bacteria; Actinomycetota; Actinomycetes; Micrococcales; Promicromonosporaceae; Cellulosimicrobium	Metal Resistance Gene	MRG	Mercury
NZ_CP007174.1:c2214699-2214016	MerB	1459636	Candidatus Nitrososphaera evergladensis	Archaea; Nitrososphaerota; Nitrososphaeria; Nitrososphaerales; Nitrososphaeraceae; Nitrososphaera	Metal Resistance Gene	MRG	Mercury
NZ_CP016826.1:2062560-2063084	MerB	1719	Corynebacterium pseudotuberculosis	Bacteria; Actinomycetota; Actinomycetes; Mycobacteriales; Corynebacteriaceae; Corynebacterium	Metal Resistance Gene	MRG	Mercury
NZ_CP019285.1:c840932-840252	MerB	358396	Halobiforma lacisalsi	Archaea; Euryarchaeota; Stenosarchaea group; Halobacteria; Natrialbales; Natrialbaceae; Halobiforma	Metal Resistance Gene	MRG	Mercury
NZ_CP065921.1:1746084-1746677	MerB	283734	Staphylococcus pseudintermedius	Bacteria; Bacillota; Bacilli; Bacillales; Staphylococcaceae; Staphylococcus; Staphylococcus intermedius group	Metal Resistance Gene	MRG	Mercury
NC_012623.1:106408-106833	MerB	419942	Sulfolobus islandicus	Archaea; Thermoproteota; Thermoprotei; Sulfolobales; Sulfolobaceae; Sulfolobus	Metal Resistance Gene	MRG	Mercury
NZ_CP043926.1:2821621-2822277	MerB	33059	Acidithiobacillus caldus	Bacteria; Pseudomonadota; Acidithiobacillia; Acidithiobacillales; Acidithiobacillaceae; Acidithiobacillus	Metal Resistance Gene	MRG	Mercury
NZ_CP040511.1:2433899-2434333	MerC	920	Acidithiobacillus ferrooxidans	Bacteria; Pseudomonadota; Acidithiobacillia; Acidithiobacillales; Acidithiobacillaceae; Acidithiobacillus	Metal Resistance Gene	MRG	Mercury
NZ_JXXZ01000010.1:205556-205945	MerC	151081	Pseudoalteromonas ruthenica	Bacteria; Pseudomonadota; Gammaproteobacteria; Alteromonadales; Pseudoalteromonadaceae; Pseudoalteromonas	Metal Resistance Gene	MRG	Mercury
NZ_CP035902.1:23953-24375	MerC	337	Burkholderia glumae	Bacteria; Pseudomonadota; Betaproteobacteria; Burkholderiales; Burkholderiaceae; Burkholderia	Metal Resistance Gene	MRG	Mercury
NZ_CP045571.1:2321945-2322385	MerC	637390	Acidithiobacillus thiooxidans	Bacteria; Pseudomonadota; Acidithiobacillia; Acidithiobacillales; Acidithiobacillaceae; Acidithiobacillus	Metal Resistance Gene	MRG	Mercury
NZ_AP025193.1:2794285-2794692	MerC	363952	Comamonas thiooxydans	Bacteria; Pseudomonadota; Betaproteobacteria; Burkholderiales; Comamonadaceae; Comamonas	Metal Resistance Gene	MRG	Mercury
NZ_CP018322.1:c177952-177533	MerC	28108	Alteromonas macleodii	Bacteria; Pseudomonadota; Gammaproteobacteria; Alteromonadales; Alteromonadaceae; Alteromonas/Salinimonas group; Alteromonas	Metal Resistance Gene	MRG	Mercury
NZ_CP055055.1:1115693-1116115	MerC	622	Shigella dysenteriae	Bacteria; Pseudomonadota; Gammaproteobacteria; Enterobacterales; Enterobacteriaceae; Shigella	Metal Resistance Gene	MRG	Mercury
NZ_JALKHE010000002.1:c5294645-5294214	MerC	485880	Pseudomonas kurunegalensis	Bacteria; Pseudomonadota; Gammaproteobacteria; Pseudomonadales; Pseudomonadaceae; Pseudomonas	Metal Resistance Gene	MRG	Mercury
NZ_CP079717.1:c164297-163875	MerC	332186	Shewanella xiamenensis	Bacteria; Pseudomonadota; Gammaproteobacteria; Alteromonadales; Shewanellaceae; Shewanella	Metal Resistance Gene	MRG	Mercury
NZ_CP044100.1:c44078-43653	MerC	67827	Citrobacter werkmanii	Bacteria; Pseudomonadota; Gammaproteobacteria; Enterobacterales; Enterobacteriaceae; Citrobacter; Citrobacter freundii complex	Metal Resistance Gene	MRG	Mercury
NZ_CP059082.1:c464956-464531	MerC	664683	Halomonas titanicae	Bacteria; Pseudomonadota; Gammaproteobacteria; Oceanospirillales; Halomonadaceae; Halomonas	Metal Resistance Gene	MRG	Mercury
NZ_JACBPK010000040.1:15868-16293	MerC	472694	Pantoea brenneri	Bacteria; Pseudomonadota; Gammaproteobacteria; Enterobacterales; Erwiniaceae; Pantoea	Metal Resistance Gene	MRG	Mercury
NZ_CP010800.1:51791-52156	MerD	105219	Ralstonia mannitolilytica	Bacteria; Pseudomonadota; Betaproteobacteria; Burkholderiales; Burkholderiaceae; Ralstonia	Metal Resistance Gene	MRG	Mercury
NZ_JALKHE010000002.1:c5292082-5291720	MerD	485880	Pseudomonas kurunegalensis	Bacteria; Pseudomonadota; Gammaproteobacteria; Pseudomonadales; Pseudomonadaceae; Pseudomonas	Metal Resistance Gene	MRG	Mercury
NZ_CP088981.1:c194808-194443	MerD	666685	Rhodanobacter denitrificans	Bacteria; Pseudomonadota; Gammaproteobacteria; Xanthomonadales; Rhodanobacteraceae; Rhodanobacter	Metal Resistance Gene	MRG	Mercury
NZ_CP084769.1:261153-261518	MerD	2026240	Klebsiella quasivariicola	Bacteria; Pseudomonadota; Gammaproteobacteria; Enterobacterales; Enterobacteriaceae; Klebsiella/Raoultella group; Klebsiella	Metal Resistance Gene	MRG	Mercury
NZ_CP059082.1:c462789-462424	MerD	664683	Halomonas titanicae	Bacteria; Pseudomonadota; Gammaproteobacteria; Oceanospirillales; Halomonadaceae; Halomonas	Metal Resistance Gene	MRG	Mercury
NZ_FSQX01000001.1:c1805871-1805521	MerD	29570	Halomonas meridiana	Bacteria; Pseudomonadota; Gammaproteobacteria; Oceanospirillales; Halomonadaceae; Halomonas	Metal Resistance Gene	MRG	Mercury
NZ_CP104756.1:c17439-17074	MerD	24	Shewanella putrefaciens	Bacteria; Pseudomonadota; Gammaproteobacteria; Alteromonadales; Shewanellaceae; Shewanella	Metal Resistance Gene	MRG	Mercury
NZ_CP119547.1:c170390-170031	MerD	588	Providencia stuartii	Bacteria; Pseudomonadota; Gammaproteobacteria; Enterobacterales; Morganellaceae; Providencia	Metal Resistance Gene	MRG	Mercury
NZ_CP040511.1:2438107-2438468	MerD	920	Acidithiobacillus ferrooxidans	Bacteria; Pseudomonadota; Acidithiobacillia; Acidithiobacillales; Acidithiobacillaceae; Acidithiobacillus	Metal Resistance Gene	MRG	Mercury
NZ_JALKHE010000002.1:c5291727-5291491	MerE	485880	Pseudomonas kurunegalensis	Bacteria; Pseudomonadota; Gammaproteobacteria; Pseudomonadales; Pseudomonadaceae; Pseudomonas	Metal Resistance Gene	MRG	Mercury
NZ_AP018360.1:c448700-448464	MerE	488447	Burkholderia contaminans	Bacteria; Pseudomonadota; Betaproteobacteria; Burkholderiales; Burkholderiaceae; Burkholderia; Burkholderia cepacia complex	Metal Resistance Gene	MRG	Mercury
NZ_CP055055.1:1118238-1118474	MerE	622	Shigella dysenteriae	Bacteria; Pseudomonadota; Gammaproteobacteria; Enterobacterales; Enterobacteriaceae; Shigella	Metal Resistance Gene	MRG	Mercury
NZ_CP088981.1:c194446-194228	MerE	666685	Rhodanobacter denitrificans	Bacteria; Pseudomonadota; Gammaproteobacteria; Xanthomonadales; Rhodanobacteraceae; Rhodanobacter	Metal Resistance Gene	MRG	Mercury
NZ_CP104756.1:c17077-16841	MerE	24	Shewanella putrefaciens	Bacteria; Pseudomonadota; Gammaproteobacteria; Alteromonadales; Shewanellaceae; Shewanella	Metal Resistance Gene	MRG	Mercury
NZ_CP044100.1:c41549-41313	MerE	67827	Citrobacter werkmanii	Bacteria; Pseudomonadota; Gammaproteobacteria; Enterobacterales; Enterobacteriaceae; Citrobacter; Citrobacter freundii complex	Metal Resistance Gene	MRG	Mercury
NZ_CP059082.1:c462427-462191	MerE	664683	Halomonas titanicae	Bacteria; Pseudomonadota; Gammaproteobacteria; Oceanospirillales; Halomonadaceae; Halomonas	Metal Resistance Gene	MRG	Mercury
NZ_CP067086.1:c4166037-4165801	MerE	285	Comamonas testosteroni	Bacteria; Pseudomonadota; Betaproteobacteria; Burkholderiales; Comamonadaceae; Comamonas	Metal Resistance Gene	MRG	Mercury
NZ_HG916826.1:4649497-4649733	MerE	1182590	Pseudomonas oleovorans	Bacteria; Pseudomonadota; Gammaproteobacteria; Pseudomonadales; Pseudomonadaceae; Pseudomonas; Pseudomonas oleovorans/pseudoalcaligenes group	Metal Resistance Gene	MRG	Mercury
NZ_CABKQE010000011.1:c5011-4775	MerE	329	Ralstonia pickettii	Bacteria; Pseudomonadota; Betaproteobacteria; Burkholderiales; Burkholderiaceae; Ralstonia	Metal Resistance Gene	MRG	Mercury
NZ_CP119547.1:c170031-169798	MerE	588	Providencia stuartii	Bacteria; Pseudomonadota; Gammaproteobacteria; Enterobacterales; Morganellaceae; Providencia	Metal Resistance Gene	MRG	Mercury
NZ_CP010652.1:c25167-24781	MerF	221822	Phaeobacter inhibens	Bacteria; Pseudomonadota; Alphaproteobacteria; Rhodobacterales; Roseobacteraceae; Phaeobacter	Metal Resistance Gene	MRG	Mercury
NC_017067.1:c1999077-1998817	MerF	1163748	Marinobacter nauticus	Bacteria; Pseudomonadota; Gammaproteobacteria; Pseudomonadales; Marinobacteraceae; Marinobacter	Metal Resistance Gene	MRG	Mercury
NZ_CP084769.1:259248-259493	MerF	2026240	Klebsiella quasivariicola	Bacteria; Pseudomonadota; Gammaproteobacteria; Enterobacterales; Enterobacteriaceae; Klebsiella/Raoultella group; Klebsiella	Metal Resistance Gene	MRG	Mercury
NZ_JAJSPR010000057.1:c33849-33604	MerF	1940621	Pseudomonas alloputida	Bacteria; Pseudomonadota; Gammaproteobacteria; Pseudomonadales; Pseudomonadaceae; Pseudomonas	Metal Resistance Gene	MRG	Mercury
NZ_CP035288.1:108028-108435	MerR	1282	Staphylococcus epidermidis	Bacteria; Bacillota; Bacilli; Bacillales; Staphylococcaceae; Staphylococcus	Metal Resistance Gene	MRG	Mercury
NC_011567.1:1432040-1432447	MerR	491915	Anoxybacillus flavithermus	Bacteria; Bacillota; Bacilli; Bacillales; Bacillaceae; Anoxybacillus	Metal Resistance Gene	MRG	Mercury
NC_017067.1:1999822-2000256	MerR	1163748	Marinobacter nauticus	Bacteria; Pseudomonadota; Gammaproteobacteria; Pseudomonadales; Marinobacteraceae; Marinobacter	Metal Resistance Gene	MRG	Mercury
NZ_CP060274.1:2681969-2682367	MerR	86664	Priestia flexa	Bacteria; Bacillota; Bacilli; Bacillales; Bacillaceae; Priestia	Metal Resistance Gene	MRG	Mercury
NZ_CP013412.1:69633-70040	MerR	57975	Burkholderia thailandensis	Bacteria; Pseudomonadota; Betaproteobacteria; Burkholderiales; Burkholderiaceae; Burkholderia; pseudomallei group	Metal Resistance Gene	MRG	Mercury
NZ_CP119547.1:173322-173777	MerR	588	Providencia stuartii	Bacteria; Pseudomonadota; Gammaproteobacteria; Enterobacterales; Morganellaceae; Providencia	Metal Resistance Gene	MRG	Mercury
NZ_CP043567.1:c1207458-1207051	MerR	128780	Stenotrophomonas acidaminiphila	Bacteria; Pseudomonadota; Gammaproteobacteria; Xanthomonadales; Xanthomonadaceae; Stenotrophomonas	Metal Resistance Gene	MRG	Mercury
NZ_AP025193.1:c2793544-2793089	MerR	363952	Comamonas thiooxydans	Bacteria; Pseudomonadota; Betaproteobacteria; Burkholderiales; Comamonadaceae; Comamonas	Metal Resistance Gene	MRG	Mercury
NZ_JXXZ01000006.1:c292140-291748	MerR	151081	Pseudoalteromonas ruthenica	Bacteria; Pseudomonadota; Gammaproteobacteria; Alteromonadales; Pseudoalteromonadaceae; Pseudoalteromonas	Metal Resistance Gene	MRG	Mercury
NZ_LR134484.1:203166-203558	MerR	1379	Gemella haemolysans	Bacteria; Bacillota; Bacilli; Bacillales; Bacillales Family XI. Incertae Sedis; Gemella	Metal Resistance Gene	MRG	Mercury
NZ_CP090366.1:864749-865147	MerR	1211807	Stutzerimonas kunmingensis	Bacteria; Pseudomonadota; Gammaproteobacteria; Pseudomonadales; Pseudomonadaceae; Stutzerimonas	Metal Resistance Gene	MRG	Mercury
NZ_CP084769.1:c258532-258098	MerR	2026240	Klebsiella quasivariicola	Bacteria; Pseudomonadota; Gammaproteobacteria; Enterobacterales; Enterobacteriaceae; Klebsiella/Raoultella group; Klebsiella	Metal Resistance Gene	MRG	Mercury
NZ_CP059082.1:465695-466129	MerR	664683	Halomonas titanicae	Bacteria; Pseudomonadota; Gammaproteobacteria; Oceanospirillales; Halomonadaceae; Halomonas	Metal Resistance Gene	MRG	Mercury
NZ_CP104756.1:c15736-15335	MerR	24	Shewanella putrefaciens	Bacteria; Pseudomonadota; Gammaproteobacteria; Alteromonadales; Shewanellaceae; Shewanella	Metal Resistance Gene	MRG	Mercury
NZ_CP072916.1:c3252731-3252312	MerR	225991	Comamonas aquatica	Bacteria; Pseudomonadota; Betaproteobacteria; Burkholderiales; Comamonadaceae; Comamonas	Metal Resistance Gene	MRG	Mercury
NZ_CP017962.1:c2530898-2530506	MerR	1482	Virgibacillus halodenitrificans	Bacteria; Bacillota; Bacilli; Bacillales; Bacillaceae; Virgibacillus	Metal Resistance Gene	MRG	Mercury
NZ_LR134285.1:c569037-568645	MerR	113107	Streptococcus australis	Bacteria; Bacillota; Bacilli; Lactobacillales; Streptococcaceae; Streptococcus	Metal Resistance Gene	MRG	Mercury
NZ_CP045571.1:c76915-76490	MerR	637390	Acidithiobacillus thiooxidans	Bacteria; Pseudomonadota; Acidithiobacillia; Acidithiobacillales; Acidithiobacillaceae; Acidithiobacillus	Metal Resistance Gene	MRG	Mercury
NZ_AP018360.1:122213-122563	MerT	488447	Burkholderia contaminans	Bacteria; Pseudomonadota; Betaproteobacteria; Burkholderiales; Burkholderiaceae; Burkholderia; Burkholderia cepacia complex	Metal Resistance Gene	MRG	Mercury
NZ_CP043567.1:1207533-1207883	MerT	128780	Stenotrophomonas acidaminiphila	Bacteria; Pseudomonadota; Gammaproteobacteria; Xanthomonadales; Xanthomonadaceae; Stenotrophomonas	Metal Resistance Gene	MRG	Mercury
NC_017067.1:c1999748-1999392	MerT	1163748	Marinobacter nauticus	Bacteria; Pseudomonadota; Gammaproteobacteria; Pseudomonadales; Marinobacteraceae; Marinobacter	Metal Resistance Gene	MRG	Mercury
NC_010002.1:c518929-518579	MerT	398578	Delftia acidovorans	Bacteria; Pseudomonadota; Betaproteobacteria; Burkholderiales; Comamonadaceae; Delftia	Metal Resistance Gene	MRG	Mercury
NZ_CP119547.1:c173250-172885	MerT	588	Providencia stuartii	Bacteria; Pseudomonadota; Gammaproteobacteria; Enterobacterales; Morganellaceae; Providencia	Metal Resistance Gene	MRG	Mercury
NZ_LR134302.1:3712296-3712646	MerT	217203	Achromobacter spanius	Bacteria; Pseudomonadota; Betaproteobacteria; Burkholderiales; Alcaligenaceae; Achromobacter	Metal Resistance Gene	MRG	Mercury
NZ_CP084282.1:c93977-93627	MerT	82633	Cupriavidus pauculus	Bacteria; Pseudomonadota; Betaproteobacteria; Burkholderiales; Burkholderiaceae; Cupriavidus	Metal Resistance Gene	MRG	Mercury
NZ_FNKR01000001.1:127474-127824	MerT	78544	Pseudomonas gessardii	Bacteria; Pseudomonadota; Gammaproteobacteria; Pseudomonadales; Pseudomonadaceae; Pseudomonas	Metal Resistance Gene	MRG	Mercury
NZ_CP084769.1:258604-258954	MerT	2026240	Klebsiella quasivariicola	Bacteria; Pseudomonadota; Gammaproteobacteria; Enterobacterales; Enterobacteriaceae; Klebsiella/Raoultella group; Klebsiella	Metal Resistance Gene	MRG	Mercury
NZ_CP059082.1:c465623-465273	MerT	664683	Halomonas titanicae	Bacteria; Pseudomonadota; Gammaproteobacteria; Oceanospirillales; Halomonadaceae; Halomonas	Metal Resistance Gene	MRG	Mercury
NZ_UFTC01000001.1:2970511-2970813	MerT	1399	Cytobacillus firmus	Bacteria; Bacillota; Bacilli; Bacillales; Bacillaceae; Cytobacillus	Metal Resistance Gene	MRG	Mercury
NC_001869.1:c140051-139725	ArsD	64091	Halobacterium salinarum	Archaea; Euryarchaeota; Stenosarchaea group; Halobacteria; Halobacteriales; Halobacteriaceae; Halobacterium	Metal Resistance Gene	MRG	Arsenic
NZ_CP043926.1:1638802-1639167	ArsD	33059	Acidithiobacillus caldus	Bacteria; Pseudomonadota; Acidithiobacillia; Acidithiobacillales; Acidithiobacillaceae; Acidithiobacillus	Metal Resistance Gene	MRG	Arsenic
NZ_CP035288.1:c149699-149352	ArsD	1282	Staphylococcus epidermidis	Bacteria; Bacillota; Bacilli; Bacillales; Staphylococcaceae; Staphylococcus	Metal Resistance Gene	MRG	Arsenic
NZ_KI973153.1:431713-432075	ArsD	208224	Enterobacter kobei	Bacteria; Pseudomonadota; Gammaproteobacteria; Enterobacterales; Enterobacteriaceae; Enterobacter; Enterobacter cloacae complex	Metal Resistance Gene	MRG	Arsenic
NZ_CP088969.1:239515-239901	ArsD	191292	Rhodococcus aetherivorans	Bacteria; Actinomycetota; Actinomycetes; Mycobacteriales; Nocardiaceae; Rhodococcus	Metal Resistance Gene	MRG	Arsenic
NC_013740.1:1707570-1708055	ArsD	591001	Acidaminococcus fermentans	Bacteria; Bacillota; Negativicutes; Acidaminococcales; Acidaminococcaceae; Acidaminococcus	Metal Resistance Gene	MRG	Arsenic
NC_017094.1:91586-91957	ArsD	1162668	Leptospirillum ferrooxidans	Bacteria; Nitrospirota; Nitrospiria; Nitrospirales; Nitrospiraceae; Leptospirillum	Metal Resistance Gene	MRG	Arsenic
NZ_CP064940.1:c3501992-3501666	ArsD	329854	Bacteroides intestinalis	Bacteria; Bacteroidota; Bacteroidia; Bacteroidales; Bacteroidaceae; Bacteroides	Metal Resistance Gene	MRG	Arsenic
NC_014624.2:239691-240077	ArsD	53442	Eubacterium callanderi	Bacteria; Bacillota; Clostridia; Eubacteriales; Eubacteriaceae; Eubacterium	Metal Resistance Gene	MRG	Arsenic
NZ_CP044211.1:c5295686-5295300	ArsD	1830	Rhodococcus ruber	Bacteria; Actinomycetota; Actinomycetes; Mycobacteriales; Nocardiaceae; Rhodococcus	Metal Resistance Gene	MRG	Arsenic
NC_021064.1:c44588-44178	ArsD	1170318	Cutibacterium avidum	Bacteria; Actinomycetota; Actinomycetes; Propionibacteriales; Propionibacteriaceae; Cutibacterium	Metal Resistance Gene	MRG	Arsenic
NZ_CP010820.1:300275-300634	ArsD	28031	Lysinibacillus fusiformis	Bacteria; Bacillota; Bacilli; Bacillales; Bacillaceae; Lysinibacillus	Metal Resistance Gene	MRG	Arsenic
NC_009495.1:855835-856206	ArsD	413999	Clostridium botulinum	Bacteria; Bacillota; Clostridia; Eubacteriales; Clostridiaceae; Clostridium	Metal Resistance Gene	MRG	Arsenic
NC_011186.1:c1375013-1374651	ArsD	388396	Aliivibrio fischeri	Bacteria; Pseudomonadota; Gammaproteobacteria; Vibrionales; Vibrionaceae; Aliivibrio	Metal Resistance Gene	MRG	Arsenic
NZ_CP065839.1:c37113-36751	ArsD	1463165	Klebsiella quasipneumoniae	Bacteria; Pseudomonadota; Gammaproteobacteria; Enterobacterales; Enterobacteriaceae; Klebsiella/Raoultella group; Klebsiella	Metal Resistance Gene	MRG	Arsenic
NZ_CP066014.1:45510-45878	ArsD	33037	Anaerococcus vaginalis	Bacteria; Bacillota; Tissierellia; Tissierellales; Peptoniphilaceae; Anaerococcus	Metal Resistance Gene	MRG	Arsenic
NZ_CABKNT010000006.1:1105901-1106254	ArsD	52226	Mitsuokella multacida	Bacteria; Bacillota; Negativicutes; Selenomonadales; Selenomonadaceae; Mitsuokella	Metal Resistance Gene	MRG	Arsenic
NZ_CP013019.1:523215-523589	ArsD	1501	Clostridium pasteurianum	Bacteria; Bacillota; Clostridia; Eubacteriales; Clostridiaceae; Clostridium	Metal Resistance Gene	MRG	Arsenic
NZ_AUHR01000005.1:9444-9812	ArsD	1122157	Laribacter hongkongensis	Bacteria; Pseudomonadota; Betaproteobacteria; Neisseriales; Chromobacteriaceae; Laribacter	Metal Resistance Gene	MRG	Arsenic
NZ_CP101136.1:c57113-56754	ArsD	2026186	Bacillus paranthracis	Bacteria; Bacillota; Bacilli; Bacillales; Bacillaceae; Bacillus; Bacillus cereus group	Metal Resistance Gene	MRG	Arsenic
NZ_JH976452.1:c1376713-1376384	ArsD	999420	Parabacteroides merdae	Bacteria; Bacteroidota; Bacteroidia; Bacteroidales; Tannerellaceae; Parabacteroides	Metal Resistance Gene	MRG	Arsenic
NZ_NBSL01000003.1:914475-914852	ArsD	33945	Enterococcus avium	Bacteria; Bacillota; Bacilli; Lactobacillales; Enterococcaceae; Enterococcus	Metal Resistance Gene	MRG	Arsenic
NC_000913.3:c4378944-4377811	AmpC	511145	Escherichia coli str. K-12 substr. MG1655	Bacteria; Pseudomonadota; Gammaproteobacteria; Enterobacterales; Enterobacteriaceae; Escherichia	Antibiotic Resistance Gene	ARG	Cephalosporin
NC_002516.2:4594029-4595222	AmpC	208964	Pseudomonas aeruginosa PAO1	Bacteria; Proteobacteria; Gammaproteobacteria; Pseudomonadales; Pseudomonadaceae; Pseudomonas	Antibiotic Resistance Gene	ARG	Cephalosporin
NZ_CP081105.1:c674286-673141	AmpC	69218	Enterobacter cancerogenus	Bacteria; Pseudomonadota; Gammaproteobacteria; Enterobacterales; Enterobacteriaceae; Enterobacter; Enterobacter cloacae complex	Antibiotic Resistance Gene	ARG	Cephalosporin
NC_016901.1:2762093-2763277	AmpC	693973	Shewanella baltica OS678	Bacteria; Pseudomonadota; Gammaproteobacteria; Alteromonadales; Shewanellaceae; Shewanella	Antibiotic Resistance Gene	ARG	Cephalosporin
NZ_CP012266.1:2138082-2139209	AmpC	1159554	Cronobacter dublinensis subsp. dublinensis LMG 23823 ]	Bacteria; Pseudomonadota; Gammaproteobacteria; Enterobacterales; Enterobacteriaceae; Cronobacter	Antibiotic Resistance Gene	ARG	Cephalosporin
NC_004578.1:4053747-4054898	AmpC	223283	Pseudomonas syringae pv. tomato str. DC3000	Bacteria; Pseudomonadota; Gammaproteobacteria; Pseudomonadales; Pseudomonadaceae; Pseudomonas	Antibiotic Resistance Gene	ARG	Cephalosporin
NZ_BMDA01000002.1:38216-39403	AmpC	280147	Acinetobacter courvalinii	Bacteria; Pseudomonadota; Gammaproteobacteria; Moraxellales; Moraxellaceae; Acinetobacter	Antibiotic Resistance Gene	ARG	Cephalosporin
NZ_CP009794.1:405132-406301	AmpC	350701	Burkholderia dolosa AU0158	Bacteria; Pseudomonadota; Betaproteobacteria; Burkholderiales; Burkholderiaceae; Burkholderia; Burkholderia cepacia complex	Antibiotic Resistance Gene	ARG	Cephalosporin
NZ_CP054795.1:2938218-2939360	AmpC	1772	Mycolicibacterium smegmatis	Bacteria; Actinomycetota; Actinomycetes; Mycobacteriales; Mycobacteriaceae; Mycolicibacterium	Antibiotic Resistance Gene	ARG	Cephalosporin
NC_019849.1:591493-592683	AmpC	1235461	Sinorhizobium meliloti GR4	Bacteria; Proteobacteria; Alphaproteobacteria; Rhizobiales; Rhizobiaceae; Sinorhizobium/Ensifer group; Sinorhizobium	Antibiotic Resistance Gene	ARG	Cephalosporin
NZ_BFCH01000017.1:c271952-270843	AmpC	154654	Mycobacterium montefiorense	Bacteria; Actinomycetota; Actinomycetes; Mycobacteriales; Mycobacteriaceae; Mycobacterium; Mycobacterium simiae complex	Antibiotic Resistance Gene	ARG	Cephalosporin
NZ_AP014630.1:4487509-4488684	AmpC	106649	Acinetobacter guillouiae	Bacteria; Pseudomonadota; Gammaproteobacteria; Moraxellales; Moraxellaceae; Acinetobacter	Antibiotic Resistance Gene	ARG	Cephalosporin
NC_004337.2:c4483330-4482197	AmpC	198214	Shigella flexneri 2a str. 301	Bacteria; Proteobacteria; Gammaproteobacteria; Enterobacterales; Enterobacteriaceae; Shigella	Antibiotic Resistance Gene	ARG	Cephalosporin
NZ_CP107102.1:3295009-3296175	AmpC	630	Yersinia enterocolitica	Bacteria; Pseudomonadota; Gammaproteobacteria; Enterobacterales; Yersiniaceae; Yersinia	Antibiotic Resistance Gene	ARG	Cephalosporin
NZ_CP065651.1:1759183-1760331	AmpC	644	Aeromonas hydrophila	Bacteria; Pseudomonadota; Gammaproteobacteria; Aeromonadales; Aeromonadaceae; Aeromonas	Antibiotic Resistance Gene	ARG	Cephalosporin
NZ_CP098803.1:3339543-3340700	AmpC	2018689	Rhizobium anhuiense bv. trifolii	Bacteria; Pseudomonadota; Alphaproteobacteria; Hyphomicrobiales; Rhizobiaceae; Rhizobium/Agrobacterium group; Rhizobium	Antibiotic Resistance Gene	ARG	Cephalosporin
NZ_CP059082.1:681592-682764	AmpC	664683	Halomonas titanicae	Bacteria; Pseudomonadota; Gammaproteobacteria; Oceanospirillales; Halomonadaceae; Halomonas	Antibiotic Resistance Gene	ARG	Cephalosporin
NZ_RBIZ01000005.1:c95512-94364	AmpC	158877	Yokenella regensburgei	Bacteria; Pseudomonadota; Gammaproteobacteria; Enterobacterales; Enterobacteriaceae; Yokenella	Antibiotic Resistance Gene	ARG	Cephalosporin
NZ_CP041925.1:c4080800-4079655	AmpC	548	Klebsiella aerogenes	Bacteria; Pseudomonadota; Gammaproteobacteria; Enterobacterales; Enterobacteriaceae; Klebsiella/Raoultella group; Klebsiella	Antibiotic Resistance Gene	ARG	Cephalosporin
NZ_CP020388.1:2775077-2776171	AmpC	61647	Pluralibacter gergoviae	Bacteria; Pseudomonadota; Gammaproteobacteria; Enterobacterales; Enterobacteriaceae; Pluralibacter	Antibiotic Resistance Gene	ARG	Cephalosporin
NZ_CP030880.1:62056-63243	AmpC	29430	Acinetobacter haemolyticus	Bacteria; Pseudomonadota; Gammaproteobacteria; Moraxellales; Moraxellaceae; Acinetobacter	Antibiotic Resistance Gene	ARG	Cephalosporin
NZ_CP013990.1:c3104357-3103212	AmpC	83655	Leclercia adecarboxylata	Bacteria; Pseudomonadota; Gammaproteobacteria; Enterobacterales; Enterobacteriaceae; Leclercia	Antibiotic Resistance Gene	ARG	Cephalosporin
NZ_PCOG01000003.1:98634-99779	AmpC	419475	Brucella pseudogrignonensis	Bacteria; Pseudomonadota; Alphaproteobacteria; Hyphomicrobiales; Brucellaceae; Brucella/Ochrobactrum group; Brucella	Antibiotic Resistance Gene	ARG	Cephalosporin
NZ_CP031123.2:c4088785-4087643	AmpC	2027290	Providencia huaxiensis	Bacteria; Pseudomonadota; Gammaproteobacteria; Enterobacterales; Morganellaceae; Providencia	Antibiotic Resistance Gene	ARG	Cephalosporin
NZ_CP072216.1:339554-340288	Erm	371601	Bacteroides xylanisolvens	Bacteria; Bacteroidota; Bacteroidia; Bacteroidales; Bacteroidaceae; Bacteroides	Antibiotic Resistance Gene	ARG	Macrolide Lincosamide Streptogramin (MLS)
NZ_PKME01000015.1:c3017-2163	Erm	1870995	Actinotignum timonense	Bacteria; Actinomycetota; Actinomycetes; Actinomycetales; Actinomycetaceae; Actinotignum	Antibiotic Resistance Gene	ARG	Macrolide Lincosamide Streptogramin (MLS)
NZ_APBN01000006.1:c81845-80904	Erm	1300222	Brevibacillus borstelensis AK1	Bacteria; Bacillota; Bacilli; Bacillales; Paenibacillaceae; Brevibacillus	Antibiotic Resistance Gene	ARG	Macrolide Lincosamide Streptogramin (MLS)
NZ_CP027786.1:54753-55493	Erm	290335	Tetragenococcus koreensis	Bacteria; Bacillota; Bacilli; Lactobacillales; Enterococcaceae; Tetragenococcus	Antibiotic Resistance Gene	ARG	Macrolide Lincosamide Streptogramin (MLS)
NZ_CP071767.1:c71155-70286	Erm	202956	Acinetobacter towneri	Bacteria; Pseudomonadota; Gammaproteobacteria; Moraxellales; Moraxellaceae; Acinetobacter	Antibiotic Resistance Gene	ARG	Macrolide Lincosamide Streptogramin (MLS)
NZ_BJOG01000008.1:c271898-271134	Erm	82380	Microbacterium oxydans	Bacteria; Actinomycetota; Actinomycetes; Micrococcales; Microbacteriaceae; Microbacterium	Antibiotic Resistance Gene	ARG	Macrolide Lincosamide Streptogramin (MLS)
NC_017341.1:c898380-897649	ErmA	546342	Staphylococcus aureus subsp. aureus str. JKD6008	Bacteria; Firmicutes; Bacilli; Bacillales; Staphylococcus	Antibiotic Resistance Gene	ARG	Macrolide Lincosamide Streptogramin (MLS)
NC_024972.1:92225-93106	ErmA	404583	Micrococcus sp. A1	Bacteria; Actinobacteria; Actinobacteridae; Actinomycetales; Micrococcineae; Micrococcaceae; Micrococcus	Antibiotic Resistance Gene	ARG	Macrolide Lincosamide Streptogramin (MLS)
NG_041537.1:6251-6985	ErmC	29382	Staphylococcus cohnii	Bacteria; Firmicutes; Bacilli; Bacillales; Staphylococcus	Antibiotic Resistance Gene	ARG	Macrolide Lincosamide Streptogramin (MLS)
NC_001395.1:c1722-988	ErmC	1280	Staphylococcus aureus	Bacteria; Firmicutes; Bacilli; Bacillales; Staphylococcaceae; Staphylococcus	Antibiotic Resistance Gene	ARG	Macrolide Lincosamide Streptogramin (MLS)
NG_039569.1:c3121-2261	TEM-1B	73098	Kluyvera georgiana	Bacteria; Proteobacteria; Gammaproteobacteria; Enterobacteriales; Enterobacteriaceae; Kluyvera	Antibiotic Resistance Gene	ARG	Piperacillin
NC_015515.1:6990-7850	TEM-1B	1027278	Enterobacter sp. W001	Bacteria; Proteobacteria; Gammaproteobacteria; Enterobacteriales; Enterobacteriaceae; Enterobacter	Antibiotic Resistance Gene	ARG	Piperacillin
NC_002516.2:c471749-471306	MerX	208964	Pseudomonas aeruginosa PAO1	Bacteria; Proteobacteria; Gammaproteobacteria; Pseudomonadales; Pseudomonadaceae; Pseudomonas	Antibiotic Resistance Gene	ARG	Aztreonam
NZ_CP020560.1:c445949-445506	MerX	2994495	Pseudomonas paraeruginosa	Bacteria; Pseudomonadota; Gammaproteobacteria; Pseudomonadales; Pseudomonadaceae; Pseudomonas	Antibiotic Resistance Gene	ARG	Aztreonam
NC_002516.2:c4593880-4592990	AmpR	208964	Pseudomonas aeruginosa PAO1	Bacteria; Proteobacteria; Gammaproteobacteria; Pseudomonadales; Pseudomonadaceae; Pseudomonas	Antibiotic Resistance Gene	ARG	Ampicillin
NZ_LR861803.1:3629605-3630477	AmpR	2259622	Xanthomonas euroxanthea	Bacteria; Pseudomonadota; Gammaproteobacteria; Xanthomonadales; Xanthomonadaceae; Xanthomonas	Antibiotic Resistance Gene	ARG	Ampicillin
NZ_CP050508.1:3428127-3428996	AmpR	577	Raoultella terrigena	Bacteria; Pseudomonadota; Gammaproteobacteria; Enterobacterales; Enterobacteriaceae; Klebsiella/Raoultella group; Raoultella	Antibiotic Resistance Gene	ARG	Ampicillin
NZ_CGBL01000018.1:c18668-17775	AmpR	263819	Yersinia aleksiciae	Bacteria; Pseudomonadota; Gammaproteobacteria; Enterobacterales; Yersiniaceae; Yersinia	Antibiotic Resistance Gene	ARG	Ampicillin
NZ_LS483377.1:3441773-3442639	AmpR	40324	Stenotrophomonas maltophilia	Bacteria; Pseudomonadota; Gammaproteobacteria; Xanthomonadales; Xanthomonadaceae; Stenotrophomonas; Stenotrophomonas maltophilia group	Antibiotic Resistance Gene	ARG	Ampicillin
NZ_LR699007.1:c814210-813335	AmpR	582	Morganella morganii	Bacteria; Pseudomonadota; Gammaproteobacteria; Enterobacterales; Morganellaceae; Morganella	Antibiotic Resistance Gene	ARG	Ampicillin
NZ_CP045771.1:c513019-512147	AmpR	57706	Citrobacter braakii	Bacteria; Pseudomonadota; Gammaproteobacteria; Enterobacterales; Enterobacteriaceae; Citrobacter; Citrobacter freundii complex	Antibiotic Resistance Gene	ARG	Ampicillin
NC_013961.1:c591900-591004	AmpR	665029	Erwinia amylovora CFBP1430	Bacteria; Pseudomonadota; Gammaproteobacteria; Enterobacterales; Erwiniaceae; Erwinia	Antibiotic Resistance Gene	ARG	Ampicillin
NC_001134.8:415983-416906	Aac3	559292	Saccharomyces cerevisiae S288C	Eukaryota; Fungi; Dikarya; Ascomycota; Saccharomycotina; Saccharomycetes; Saccharomycetales; Saccharomycetaceae; Saccharomyces	Antibiotic Resistance Gene	ARG	Gentamicin
NC_003075.7:c14043347-14041288	Aac3	3702	Arabidopsis thaliana (thale cress)	Eukaryota; Viridiplantae; Streptophyta; Embryophyta; Tracheophyta; Spermatophyta; Magnoliopsida; eudicotyledons; Gunneridae; Pentapetalae; rosids; malvids; Brassicales; Brassicaceae; Camelineae; Arabidopsis	Antibiotic Resistance Gene	ARG	Gentamicin
NC_054687.1:c685063-684116	Aac3	5007	Brettanomyces bruxellensis	Eukaryota; Fungi; Dikarya; Ascomycota; Saccharomycotina; Saccharomycetes; Saccharomycetales; Pichiaceae; Brettanomyces	Antibiotic Resistance Gene	ARG	Gentamicin
NW_008805064.1:2942062-2943813	Aac3	670386	Polysphondylium pallidum PN500	Eukaryota; Amoebozoa; Mycetozoa; Dictyosteliida; Polysphondylium	Antibiotic Resistance Gene	ARG	Gentamicin
NW_004457695.1:1137695-1139357	Aac3	261658	Cavenderia fasciculata	Eukaryota; Amoebozoa; Evosea; Eumycetozoa; Dictyostelia; Acytosteliales; Cavenderiaceae; Cavenderia	Antibiotic Resistance Gene	ARG	Gentamicin
NZ_CP051464.1:3562560-3563141	BcrC	72360	Bacillus mojavensis	Bacteria; Bacillota; Bacilli; Bacillales; Bacillaceae; Bacillus	Antibiotic Resistance Gene	ARG	Bacitracin
NZ_CP066699.1:724384-725568	BcrC	1076	Rhodopseudomonas palustris	Bacteria; Pseudomonadota; Alphaproteobacteria; Hyphomicrobiales; Nitrobacteraceae; Rhodopseudomonas	Antibiotic Resistance Gene	ARG	Bacitracin
NC_007164.1:433897-435438	TetA	306537	Corynebacterium jeikeium K411	Bacteria; Actinomycetota; Actinomycetes; Mycobacteriales; Corynebacteriaceae; Corynebacterium	Antibiotic Resistance Gene	ARG	Tetracycline
NZ_CP046530.1:c1205181-1203640	TetA	144184	Corynebacterium afermentans subsp. lipophilum	Bacteria; Actinomycetota; Actinomycetes; Mycobacteriales; Corynebacteriaceae; Corynebacterium	Antibiotic Resistance Gene	ARG	Tetracycline
NZ_CP068162.1:c2656464-2654923	TetA	39791	Corynebacterium glucuronolyticum	Bacteria; Actinomycetota; Actinomycetes; Mycobacteriales; Corynebacteriaceae; Corynebacterium	Antibiotic Resistance Gene	ARG	Tetracycline
NZ_LT906481.1:2027362-2028903	TetA	43771	Corynebacterium urealyticum	Bacteria; Actinomycetota; Actinomycetes; Mycobacteriales; Corynebacteriaceae; Corynebacterium	Antibiotic Resistance Gene	ARG	Tetracycline
NC_000964.3:c4189057-4187681	TetB	224308	Bacillus subtilis subsp. subtilis str. 168	Bacteria; Firmicutes; Bacilli; Bacillales; Bacillaceae; Bacillus	Antibiotic Resistance Gene	ARG	Tetracycline
NZ_CP014150.1:c3511273-3509315	TetB	1505	Paeniclostridium sordellii	Bacteria; Bacillota; Clostridia; Eubacteriales; Peptostreptococcaceae; Paeniclostridium	Antibiotic Resistance Gene	ARG	Tetracycline
NZ_CABKOG010000002.1:137770-139728	TetB	1559	Clostridium tertium	Bacteria; Bacillota; Clostridia; Eubacteriales; Clostridiaceae; Clostridium	Antibiotic Resistance Gene	ARG	Tetracycline
NC_000913.3:202560-203348	IpxA	511145	Escherichia coli str. K-12 substr. MG1655	Bacteria; Pseudomonadota; Gammaproteobacteria; Enterobacterales; Enterobacteriaceae; Escherichia	Antibiotic Resistance Gene	ARG	Polymyxin
NC_000117.1:c599622-598780	IpxA	272561	Chlamydia trachomatis D/UW-3/CX	Bacteria; Chlamydiae; Chlamydiales; Chlamydiaceae; Chlamydia/Chlamydophila group; Chlamydia	Antibiotic Resistance Gene	ARG	Polymyxin
NC_003103.1:c7405-6611	IpxA	272944	Rickettsia conorii str. Malish 7	Bacteria; Pseudomonadota; Alphaproteobacteria; Rickettsiales; Rickettsiaceae; Rickettsieae; Rickettsia; spotted fever group	Antibiotic Resistance Gene	ARG	Polymyxin
NZ_CM002258.1:1292580-1293395	IpxA	1300224	Agrobacterium fabacearum P4	Bacteria; Pseudomonadota; Alphaproteobacteria; Hyphomicrobiales; Rhizobiaceae; Rhizobium/Agrobacterium group; Agrobacterium; Agrobacterium tumefaciens complex	Antibiotic Resistance Gene	ARG	Polymyxin
NC_009505.1:c1134481-1133645	IpxA	444178	Brucella ovis ATCC 25840	Bacteria; Pseudomonadota; Alphaproteobacteria; Hyphomicrobiales; Brucellaceae; Brucella/Ochrobactrum group; Brucella	Antibiotic Resistance Gene	ARG	Polymyxin
NZ_AP017600.1:c7219-6425	IpxA	35790	Rickettsia japonica	Bacteria; Pseudomonadota; Alphaproteobacteria; Rickettsiales; Rickettsiaceae; Rickettsieae; Rickettsia; spotted fever group	Antibiotic Resistance Gene	ARG	Polymyxin
NC_005027.1:c4757094-4755670	PbrT	243090	Rhodopirellula baltica SH 1	Bacteria; Planctomycetes; Planctomycetia; Planctomycetales; Planctomycetaceae; Rhodopirellula	Metal Resistance Gene	MRG	Lead
NC_010995.1:2108666-2110663	PbrT	498211	Cellvibrio japonicus Ueda107	Bacteria; Proteobacteria; Gammaproteobacteria; Pseudomonadales; Pseudomonadaceae; Cellvibrio	Metal Resistance Gene	MRG	Lead
NC_007971.2:115142-117070	PbrT	266264	Cupriavidus metallidurans CH34	Bacteria; Proteobacteria; Betaproteobacteria; Burkholderiales; Burkholderiaceae; Cupriavidus	Metal Resistance Gene	MRG	Lead
NC_006830.1:c94596-92704	PbrT	762376	Achromobacter xylosoxidans A8	Bacteria; Proteobacteria; Betaproteobacteria; Burkholderiales; Alcaligenaceae; Achromobacter	Metal Resistance Gene	MRG	Lead
NC_005027.1:c6428166-6426733	PbrT	243090	Rhodopirellula baltica SH 1	Bacteria; Planctomycetes; Planctomycetia; Planctomycetales; Planctomycetaceae; Rhodopirellula	Metal Resistance Gene	MRG	Lead
NC_017905.1:1029923-1031653	PbrT	1114965	Streptococcus parasanguinis FW213	Bacteria; Firmicutes; Bacilli; Lactobacillales; Streptococcaceae; Streptococcus	Metal Resistance Gene	MRG	Lead
NC_008825.1:2519256-2521217	PbrT	420662	Methylibium petroleiphilum PM1	Bacteria; Proteobacteria; Betaproteobacteria; Burkholderiales; Methylibium	Metal Resistance Gene	MRG	Lead
NC_005249.1:c155781-153376	PbrA	1244085	Klebsiella pneumoniae CG43	Bacteria; Proteobacteria; Gammaproteobacteria; Enterobacteriales; Enterobacteriaceae; Klebsiella	Metal Resistance Gene	MRG	Lead
NC_007971.2:c114496-112097	PbrA	266264	Cupriavidus metallidurans CH34	Bacteria; Proteobacteria; Betaproteobacteria; Burkholderiales; Burkholderiaceae; Cupriavidus	Metal Resistance Gene	MRG	Lead
NC_024992.1:19748-20656	Aac(3)-Il	573	Klebsiella pneumoniae	Bacteria; Proteobacteria; Gammaproteobacteria; Enterobacterales; Enterobacteriaceae; Klebsiella	Antibiotic Resistance Gene	MRG	Aminoglycoside
NC_019284.1:26903-27871	VanH	1351	Enterococcus faecalis	Bacteria; Firmicutes; Bacilli; Lactobacillales; Enterococcaceae; Enterococcus	Antibiotic Resistance Gene	MRG	Glycopeptide
NZ_JAFFHZ010000002.1:c55282-54314	VanH	46240	Paenibacillus apiarius	Bacteria; Bacillota; Bacilli; Bacillales; Paenibacillaceae; Paenibacillus	Antibiotic Resistance Gene	MRG	Glycopeptide
NZ_JAIZZM010000004.1:73950-74909	VanH	360422	Clostridium tagluense	Bacteria; Firmicutes; Clostridia; Eubacteriales; Clostridiaceae; Clostridium	Antibiotic Resistance Gene	MRG	Glycopeptide
NZ_CP023688.1:9141014-9142045	VanH	1927	Streptomyces rimosus	Bacteria; Actinobacteria; Streptomycetales; Streptomycetaceae; Streptomyces	Antibiotic Resistance Gene	MRG	Glycopeptide
NZ_CP008953.1:c6885463-6884432	VanH	208439	Amycolatopsis japonica	Bacteria; Actinobacteria; Pseudonocardiales; Pseudonocardiaceae; Amycolatopsis	Antibiotic Resistance Gene	MRG	Glycopeptide
NC_019673.1:c5559311-5558259	VanH	1179773	Saccharothrix espanaensis DSM 44229	Bacteria; Actinobacteria; Actinobacteridae; Actinomycetales; Pseudonocardineae; Pseudonocardiaceae; Saccharothrix	Antibiotic Resistance Gene	MRG	Glycopeptide
NC_014475.1:28460-29491	VanA	1351	Enterococcus faecalis	Bacteria; Firmicutes; Bacilli; Lactobacillales; Enterococcaceae; Enterococcus	Antibiotic Resistance Gene	MRG	Glycopeptide
NC_011916.1:2620910-2621986	VanA	565050	Caulobacter vibrioides NA1000	Bacteria; Proteobacteria; Alphaproteobacteria; Caulobacterales; Caulobacteraceae; Caulobacter	Antibiotic Resistance Gene	MRG	Glycopeptide
NC_005054.1:34299-35330	VanA	1280	Staphylococcus aureus	Bacteria; Firmicutes; Bacilli; Bacillales; Staphylococcaceae; Staphylococcus	Antibiotic Resistance Gene	MRG	Glycopeptide
NW_002475496.1:452392-453441	VanA	467661	Rhodobacteraceae bacterium KLH11	Bacteria; Proteobacteria; Alphaproteobacteria; Rhodobacterales; Rhodobacteraceae	Antibiotic Resistance Gene	MRG	Glycopeptide
NZ_CP048261.1:c218174-217548	VanX	1265868	Streptomyces rimosus subsp. rimosus ATCC 10970	Bacteria; Actinomycetota; Actinomycetes; Kitasatosporales; Streptomycetaceae; Streptomyces	Antibiotic Resistance Gene	MRG	Glycopeptide
NZ_KB850969.1:c627558-626950	VanX	999409	[Clostridium] clostridioforme 90B1	Bacteria; Bacillota; Clostridia; Eubacteriales; Lachnospiraceae; Enterocloster	Antibiotic Resistance Gene	MRG	Glycopeptide
NZ_CP037977.1:2163363-2163980	VanX	145458	Rathayibacter toxicus	Bacteria; Actinomycetota; Actinomycetes; Micrococcales; Microbacteriaceae; Rathayibacter	Antibiotic Resistance Gene	MRG	Glycopeptide
NZ_AP024510.1:c2062294-2061686	VanX	1796635	Longicatena caecimuris	Bacteria; Bacillota; Erysipelotrichia; Erysipelotrichales; Erysipelotrichaceae; Longicatena	Antibiotic Resistance Gene	MRG	Glycopeptide
NZ_AP023396.1:5130137-5130814	VanX	480035	Nocardia wallacei	Bacteria; Actinomycetota; Actinomycetes; Mycobacteriales; Nocardiaceae; Nocardia	Antibiotic Resistance Gene	MRG	Glycopeptide
NC_023907.1:c12121-11705	FosA3	562	Escherichia coli	Bacteria; Proteobacteria; Gammaproteobacteria; Enterobacterales; Enterobacteriaceae; Escherichia	Antibiotic Resistance Gene	MRG	Fosmidomycin
NZ_KI973153.1:c3718040-3717615	FosA	208224	Enterobacter kobei	Bacteria; Pseudomonadota; Gammaproteobacteria; Enterobacterales; Enterobacteriaceae; Enterobacter; Enterobacter cloacae complex	Antibiotic Resistance Gene	MRG	Fosmidomycin
NZ_CP084768.1:c4742306-4741887	FosA	2026240	Klebsiella quasivariicola	Bacteria; Pseudomonadota; Gammaproteobacteria; Enterobacterales; Enterobacteriaceae; Klebsiella/Raoultella group; Klebsiella	Antibiotic Resistance Gene	MRG	Fosmidomycin
NC_016603.1:c2925182-2924775	FosA	871585	Acinetobacter pittii PHEA-2	Bacteria; Proteobacteria; Gammaproteobacteria; Pseudomonadales; Moraxellaceae; Acinetobacter; Acinetobacter calcoaceticus/baumannii complex	Antibiotic Resistance Gene	MRG	Fosmidomycin
NC_000913.3:c2339420-2336793	GyrA	511145	Escherichia coli str. K-12 substr. MG1655	Bacteria; Pseudomonadota; Gammaproteobacteria; Enterobacterales; Enterobacteriaceae; Escherichia	Antibiotic Resistance Gene	MRG	Fluoroquinolone
NC_000962.3:7302-9818	GyrA	83332	Mycobacterium tuberculosis H37Rv	Bacteria; Actinobacteria; Corynebacteriales; Mycobacteriaceae; Mycobacterium; Mycobacterium tuberculosis complex	Antibiotic Resistance Gene	MRG	Fluoroquinolone
NZ_CP021520.1:982193-984943	GyrA	487	Neisseria meningitidis	Bacteria; Pseudomonadota; Betaproteobacteria; Neisseriales; Neisseriaceae; Neisseria	Antibiotic Resistance Gene	MRG	Fluoroquinolone
NC_000964.3:6994-9459	GyrA	224308	Bacillus subtilis subsp. subtilis str. 168	Bacteria; Firmicutes; Bacilli; Bacillales; Bacillaceae; Bacillus	Antibiotic Resistance Gene	MRG	Fluoroquinolone
NC_007345.1:c1551808-1547734	GyrA	333668	Theileria parva strain Muguga	Eukaryota; Sar; Alveolata; Apicomplexa; Aconoidasida; Piroplasmida; Theileriidae; Theileria	Antibiotic Resistance Gene	MRG	Fluoroquinolone
NC_007604.1:2571012-2572949	GyrB	1140	Synechococcus elongatus PCC 7942 = FACHB-805	Bacteria; Cyanobacteriota; Cyanophyceae; Synechococcales; Synechococcaceae; Synechococcus	Antibiotic Resistance Gene	MRG	Fluoroquinolone
NC_017034.1:c2131957-2130050	GyrB	1041930	Methanocella conradii HZ254	Archaea; Euryarchaeota; Stenosarchaea group; Methanomicrobia; Methanocellales; Methanocellaceae; Methanocella	Antibiotic Resistance Gene	MRG	Fluoroquinolone
NC_002516.2:4275-6695	GyrB	208964	Pseudomonas aeruginosa PAO1	Bacteria; Proteobacteria; Gammaproteobacteria; Pseudomonadales; Pseudomonadaceae; Pseudomonas	Antibiotic Resistance Gene	MRG	Fluoroquinolone
NC_000913.3:c3165973-3163715	ParC	511145	Escherichia coli str. K-12 substr. MG1655	Bacteria; Pseudomonadota; Gammaproteobacteria; Enterobacterales; Enterobacteriaceae; Escherichia	Antibiotic Resistance Gene	MRG	Fluoroquinolone
NC_004337.2:c3161413-3159155	ParC	198214	Shigella flexneri 2a str. 301	Bacteria; Proteobacteria; Gammaproteobacteria; Enterobacterales; Enterobacteriaceae; Shigella	Antibiotic Resistance Gene	MRG	Fluoroquinolone
NC_009882.1:92575-94791	ParC	392021	Rickettsia rickettsii str. 'Sheila Smith'	Bacteria; Pseudomonadota; Alphaproteobacteria; Rickettsiales; Rickettsiaceae; Rickettsieae; Rickettsia; spotted fever group	Antibiotic Resistance Gene	MRG	Fluoroquinolone
NZ_LXZX01000005.1:c1311736-1309280	ParC	1343	Streptococcus vestibularis	Bacteria; Bacillota; Bacilli; Lactobacillales; Streptococcaceae; Streptococcus	Antibiotic Resistance Gene	MRG	Fluoroquinolone
NC_000913.3:c3175396-3173504	ParE	511145	Escherichia coli str. K-12 substr. MG1655	Bacteria; Pseudomonadota; Gammaproteobacteria; Enterobacterales; Enterobacteriaceae; Escherichia	Antibiotic Resistance Gene	MRG	Fluoroquinolone
NZ_CP020560.1:c146590-146309	ParE	2994495	Pseudomonas paraeruginosa	Bacteria; Pseudomonadota; Gammaproteobacteria; Pseudomonadales; Pseudomonadaceae; Pseudomonas	Antibiotic Resistance Gene	MRG	Fluoroquinolone
NC_003197.2:c3345861-3343969	ParE	99287	Salmonella enterica subsp. enterica serovar Typhimurium str. LT2	Bacteria; Pseudomonadota; Gammaproteobacteria; Enterobacterales; Enterobacteriaceae; Salmonella	Antibiotic Resistance Gene	MRG	Fluoroquinolone
NZ_CP020549.1:824788-826731	ParE	1313	Streptococcus pneumoniae	Bacteria; Bacillota; Bacilli; Lactobacillales; Streptococcaceae; Streptococcus	Antibiotic Resistance Gene	MRG	Fluoroquinolone
NC_003103.1:310939-312927	ParE	272944	Rickettsia conorii str. Malish 7	Bacteria; Pseudomonadota; Alphaproteobacteria; Rickettsiales; Rickettsiaceae; Rickettsieae; Rickettsia; spotted fever group	Antibiotic Resistance Gene	MRG	Fluoroquinolone
